# Glutamine addiction is targetable via altering splicing of nutrient sensors and epitranscriptome regulators

**DOI:** 10.1101/2024.02.28.582087

**Authors:** Jodie Bojko, Madhu Kollareddy, Marianna Szemes, Jacob Bellamy, Evon Poon, Ahmad Moukachar, Danny Legge, Emma E Vincent, Nicholas Jones, Sally Malik, Alex Greenhough, Alex Paterson, Ji Hyun Park, Kelli Gallacher, Louis Chesler, Karim Malik

## Abstract

About 50% of poor prognosis neuroblastoma arises due to MYCN over-expression. We previously demonstrated that MYCN and PRMT5 proteins interact and PRMT5 knockdown led to apoptosis of MYCN amplified (MNA) neuroblastoma. Here we evaluate PRMT5 inhibitors GSK3203591/GSK3326593 as targeted therapeutics for MNA neuroblastoma and show MYCN-dependent growth inhibition and apoptosis. RNAseq revealed dysregulated MYCN transcriptional programmes and altered mRNA splicing, converging on key regulatory pathways such as DNA damage response, epitranscriptomics and cellular metabolism. Metabolic tracing showed glutamine metabolism was impeded following GSK3203591 treatment, which disrupted the MLX/Mondo nutrient sensors via intron retention of MLX mRNA. Glutaminase (GLS) protein was decreased by GSK3203591 despite unchanged transcript levels, suggesting post-transcriptional regulation. We demonstrate the RNA methyltransferase METTL3 and cognate reader YTHDF3 proteins are lowered following splicing alterations; accordingly, we observed hypomethylation of GLS mRNA and decreased GLS following YTHDF3 knockdown. In vivo efficacy of GSK3326593 was confirmed by increased survival of *Th-MYCN* mice together with splicing events and protein decreases consistent with in vitro data. Our study supports the spliceosome as a key vulnerability of MNA neuroblastoma and rationalises PRMT5 inhibition as a targeted therapy.

**GRAPHICAL ABSTRACT:** 
