## Supplementary File 1 for "Glutamine addiction is targetable via altering splicing of nutrient sensors and epitranscriptome regulators"

### Sheet: Description
Sheet	Name	Description
Supp_Table_1	Supplementary Table 1	RNAseq data: Differentially expressed genes (DEG's) following GSK3203591 that were shared by all 3 neuroblastoma cell lines (SK-N-BE(2)C, IMR32, Kelly).
Supp_Table_2	Supplementary Table 2	Genes with an alternative splicing event shared by all 3 neuroblastoma cell lines (SK-N-BE(2)C, IMR32, Kelly)

### Sheet: Supp_Table_1
Supplementary Table 1: RNAseq data: Differentially expressed genes (DEG's, adjP<0.05, FC>1.3) following GSK591 that were shared by all 3 neuroblastoma cell lines (SK-N-BE(2)C, IMR32, Kelly).
Probe	BE2C-Shrunklog2FC	Kelly_shrunklog2FC	IMR_shrunk_log2FC
AC004877.1	0.717913	0.540187	0.383026
AC005839.1	1.00238	0.665381	0.581554
AC005921.3	0.481996	0.390384	0.597146
AC008124.1	0.63907	0.483483	0.405506
AC010998.2	0.795306	0.386269	0.624436
AC015813.1	1.60627	0.962886	0.770301
AC015871.3	0.857453	0.615076	0.568333
AC023818.1	1.32316	0.588537	0.432736
AC067968.1	0.454287	0.660378	0.407263
AC087481.3	0.608409	0.602784	0.440834
AC093010.3	0.789547	0.712952	0.567512
AC239868.1	0.42725	1.31218	0.810227
AC245140.2	1.25819	1.44058	1.4754
AF127577.4	1.5531	0.627892	0.656952
AKAP10	0.487545	0.380225	0.385582
AKR1E2	1.46222	0.466191	0.895402
AL118516.1	0.820579	0.605913	0.530635
AL133243.2	0.573502	0.502289	0.457136
AL139011.1	0.636543	0.581107	0.709121
AL158066.1	0.91991	0.718127	0.425826
AL355075.2	0.826728	0.740434	0.574873
AL691432.2	0.776471	0.809253	0.504733
ANKRA2	0.837869	0.67872	0.693276
ARID4A	0.90942	0.498056	0.464488
ATAD2B	0.507781	0.562035	0.506246
C4orf3	1.26112	0.655947	0.409585
CAPRIN2	0.410886	0.462733	0.605303
CASC15	0.650885	0.583995	0.53019
CBLB	0.486055	0.501168	0.388664
CCNL2	0.88113	0.697948	0.981647
CDKN1A	0.595356	1.17232	1.67472
CIRBP-AS1	0.734798	0.42011	0.487572
COMMD10	0.706909	0.438215	0.462545
CRLF1	0.514161	0.707293	0.672879
DCAF8	0.434885	0.431334	0.625484
DDT	0.397284	0.408737	0.490908
DDX23	0.538631	0.688291	0.690343
DNAJC16	0.723861	1.10201	0.581969
DQX1	0.983362	0.462813	0.61608
DRAM2	0.55062	0.731836	0.651833
DUSP4	0.446209	0.579231	1.00256
EPM2AIP1	0.585937	0.438831	0.457654
ERMARD	0.722899	0.576546	0.56389
ETV1	0.421451	0.524066	0.461763
FAM160B1	0.708374	0.615268	0.380126
FAM214A	1.02351	0.508102	0.627703
FMC1	1.33684	0.454635	0.633918
FRA10AC1	0.68708	0.525195	0.39373
GCC2	0.615425	0.470948	0.778125
GOLGA1	0.691988	0.492437	0.419569
GOSR1	0.691457	0.483408	0.527277
GPR83	0.772689	1.46446	0.651879
HMBOX1	0.545888	0.727054	0.390523
ILF3-DT	0.92397	0.719599	0.569538
KCNJ14	0.742122	0.59943	0.530605
KCNT2	0.628904	0.570223	0.401705
LRIG2	0.486924	0.651769	0.3791
LRRC75A	0.469034	0.480654	0.390438
LRRTM2	0.530735	0.569483	0.591082
LTB4R	1.50227	0.867067	1.19038
LTB4R2	0.663384	0.622113	0.629057
LYPLAL1	0.605508	0.399714	0.586404
MAP9	0.906442	0.493665	0.422277
METTL16	0.656578	0.656047	0.610459
METTL7A	0.459264	0.7086	1.36254
MIR100HG	0.989034	0.379757	0.416249
MTERF4	0.404526	0.38712	0.545205
MTHFD2L	0.996997	0.584607	0.61523
MYSM1	0.912241	0.42041	0.723596
NBPF11	0.951256	0.688319	0.82201
NBPF12	0.815471	0.846272	0.839623
NOM1	0.475486	0.612855	0.500018
NRG1	0.42849	0.534293	0.692899
NRXN1	0.643996	0.419113	0.652321
OSGEP	0.428299	1.03983	0.632639
P2RY11	0.629997	0.651756	0.460112
PCID2	0.446943	0.630882	0.512143
PDE4D	0.744275	0.788015	0.725868
PHC3	0.580265	0.411111	0.430158
PLCB4	0.664318	0.382707	0.510771
PLK2	1.15226	1.03231	1.4937
PLPPR4	0.736751	0.689467	0.416967
PLXNA2	0.622695	0.490809	0.440007
POLI	1.11878	0.71435	0.756425
PRPF38B	0.754137	0.587593	0.503724
PRPF39	1.19004	0.7467	0.647161
PRPF4B	0.751307	0.654524	0.648683
PRPF6	0.579108	0.455046	0.479831
RAD52	0.756838	0.658654	0.772698
RPL22	0.545118	0.520486	0.550586
RPL34	0.413839	0.625417	0.425954
RRM2B	0.456102	0.480365	0.776077
RRN3	0.99399	0.543011	0.460735
RUFY3	0.925	0.465563	0.5221
SCG2	0.66708	0.553827	0.664689
SGPP2	0.723598	0.503207	0.726906
SH3YL1	0.676352	0.522914	0.451229
SIRT7	0.381595	0.504908	0.485659
SNRNP200	0.431037	0.475962	0.512697
SREK1	1.19707	0.920471	0.632971
ST13	0.509146	0.594116	0.400848
ST20	0.717307	0.422369	0.472283
STK19	0.54515	0.766284	0.783594
SUGT1	0.73015	0.382478	0.432834
SULT4A1	0.79695	0.740412	0.41824
TAF1	0.959368	0.517694	0.952471
TAF9	0.625922	0.398093	0.532343
TENT2	0.818926	0.550638	0.791739
TJAP1	0.674452	0.469561	0.481591
TMEM161B	0.612095	0.450292	0.410362
TNFRSF10B	0.57508	1.08429	0.958424
TOGARAM1	0.647927	0.516093	0.419902
TOMM7	0.562343	0.559209	0.549495
TP53	0.452133	0.488128	0.483319
TSPYL2	0.707784	0.469818	0.500752
TXNIP	0.477239	0.511246	0.594583
TYW5	0.803816	0.738706	0.658395
USPL1	1.10826	0.780423	0.723522
UTP14A	0.458355	0.501443	0.619965
XAB2	0.581527	0.511232	0.889236
XPNPEP3	1.13482	0.741291	0.907921
Z98885.3	0.94279	1.015	0.451179
ZBED6CL	0.389433	0.425886	0.500735
ZBTB20	0.696454	0.715788	0.730837
ZFP90	0.641768	0.662829	0.399773
ZMYM6	0.957329	0.611232	0.383604
ZNF202	0.514689	0.954857	0.688696
ZNF224	0.558722	0.934903	0.536154
ZNF225	0.567773	0.917668	0.545802
ZNF284	0.53183	0.857599	0.554431
ZNF350	1.03014	0.478853	0.56602
ZNF507	0.615399	0.578213	0.484686
ZNF518A	0.735948	0.393165	0.395425
ZNF557	0.5603	0.921715	0.484175
ZNF84	0.93807	0.469087	0.568057
ZNF862	0.877123	0.945169	0.659053
ZSCAN30	0.600337	0.550342	0.565127
ZZEF1	0.527797	0.424756	0.556631
AC007240.1	-0.998	-0.86	-0.875
AC008622.2	-0.787	-0.525	-0.465
AC009133.1	-0.677	-0.427	-0.406
AC009133.2	-0.794	-0.478	-0.423
AC011603.2	-0.468	-0.476	-0.529
AC020909.1	-1.706	-0.984	-0.807
AC069503.2	-0.618	-0.395	-0.403
AC091564.7	-1.248	-0.461	-0.732
AC097460.1	-0.527	-0.447	-0.505
AC106820.4	-0.858	-0.428	-0.462
ACAD9	-0.954	-0.543	-0.535
ACADVL	-1.842	-1.274	-0.974
ACP2	-1.357	-0.533	-0.819
ADAM11	-1.778	-0.64	-0.457
AEBP1	-1.216	-0.555	-0.426
AL136295.4	-1.101	-0.395	-0.423
ALDH16A1	-1.122	-0.672	-0.582
AP001458.2	-0.788	-0.516	-0.424
ARHGEF1	-0.624	-0.381	-0.506
ARHGEF25	-1.009	-0.485	-0.661
ARPC1B	-1.501	-0.63	-0.482
ASF1B	-0.658	-0.645	-0.476
ASRGL1	-1.074	-0.495	-0.542
ATAD3A	-0.656	-0.554	-0.473
AURKB	-1.206	-0.863	-0.381
BIRC5	-0.422	-0.464	-0.445
BOP1	-1.238	-0.567	-0.409
C11orf98	-0.86	-0.564	-0.464
C5orf15	-0.391	-0.471	-0.551
CAD	-1.137	-0.895	-0.428
CASKIN2	-0.991	-0.903	-0.408
CAT	-0.968	-0.562	-0.734
CDC25A	-0.616	-0.568	-0.471
CDC45	-0.941	-0.902	-0.546
CDC6	-0.586	-0.57	-0.466
CDCA4	-0.83	-0.541	-0.398
CENPA	-0.563	-0.438	-0.614
CENPH	-0.762	-0.696	-0.773
CENPI	-0.572	-0.497	-0.379
CENPM	-0.418	-0.588	-0.461
CEP55	-0.411	-0.55	-0.5
CHAF1A	-0.605	-0.487	-0.435
CKB	-1.176	-0.673	-0.618
CLN6	-0.889	-0.468	-0.386
COL6A1	-1.578	-0.506	-0.53
CPT1C	-0.793	-0.451	-0.459
CPXM1	-1.359	-1.1	-0.564
CTNNAL1	-0.663	-0.515	-0.521
CTSF	-1.365	-0.437	-0.474
CUL7	-1.84	-1.397	-1.304
DARS2	-0.568	-0.389	-0.397
DDAH2	-0.427	-0.686	-0.55
DHX38	-0.792	-0.71	-0.476
DONSON	-0.498	-0.521	-0.449
DPYSL5	-1.316	-0.493	-0.691
DTL	-0.408	-0.519	-0.479
E2F1	-0.592	-0.439	-0.538
E2F2	-0.857	-0.75	-0.546
EEF2K	-1.638	-0.733	-0.934
ENO2	-0.649	-0.527	-0.581
ESYT1	-1.085	-0.398	-0.416
EZH2	-0.623	-0.605	-0.551
FAM126A	-0.554	-0.561	-0.391
FANCD2	-0.49	-0.876	-0.437
FANCI	-0.754	-0.981	-0.455
FBLN1	-0.813	-0.394	-0.449
FGFR4	-1.069	-0.743	-0.567
FIBP	-0.775	-0.699	-0.567
FLII	-1.365	-0.615	-0.605
FOXM1	-0.441	-0.648	-0.398
FPGS	-1.079	-0.757	-0.725
GALNT7	-0.516	-0.493	-0.704
GDF11	-0.659	-0.621	-0.535
GINS4	-1.291	-0.554	-0.82
GOT1	-1.02	-0.392	-0.43
GPAA1	-1.385	-0.435	-0.543
GPRIN1	-0.831	-0.486	-0.567
H2AFX	-0.563	-0.729	-0.383
H2AFZ	-0.476	-0.471	-0.541
HDHD2	-0.718	-0.772	-0.709
HIP1	-0.711	-0.508	-0.632
HJURP	-0.522	-0.488	-0.547
HMGN2	-0.479	-0.428	-0.485
HSD17B4	-0.47	-0.498	-0.429
INTS1	-0.907	-0.659	-0.383
IPO4	-1.151	-0.423	-0.426
IQGAP3	-0.848	-0.744	-0.388
IRAK1	-1.252	-1.152	-0.487
KIF20A	-0.497	-0.412	-0.609
KLHL23	-0.539	-0.467	-0.464
KNTC1	-0.512	-0.789	-0.429
LLGL1	-1.157	-1.582	-0.833
LMNB1	-0.449	-0.537	-0.565
LNP1	-0.831	-0.494	-0.666
LRRC20	-0.918	-0.716	-0.506
LRWD1	-0.759	-0.577	-0.502
LSM7	-0.618	-0.464	-0.684
MAGED1	-0.472	-0.706	-0.455
MAN2B1	-1.252	-0.383	-0.562
MAZ	-0.717	-0.451	-0.431
MCM10	-0.508	-0.702	-0.59
MCM2	-0.553	-0.428	-0.395
MCM4	-0.766	-0.583	-0.711
MFHAS1	-0.904	-0.421	-0.386
MFSD3	-1.166	-0.577	-0.434
MIPEP	-0.773	-0.513	-0.429
MKI67	-0.38	-0.745	-0.722
MMAB	-1.265	-0.409	-0.442
MTHFD1L	-0.864	-0.414	-0.441
MYB	-0.815	-0.402	-0.465
MYBL2	-0.943	-1.01	-0.71
MYH10	-0.458	-0.388	-0.454
NCAPG2	-0.56	-0.473	-0.437
NEURL1B	-0.694	-0.431	-0.631
NOL6	-0.936	-0.607	-0.381
NOP56	-0.604	-0.401	-0.572
NR6A1	-0.695	-0.631	-0.455
OLMALINC	-0.697	-0.487	-0.44
ORC1	-0.861	-0.875	-0.647
OSBPL6	-0.519	-0.588	-0.425
OXCT1	-1.406	-1.021	-0.814
PAQR4	-1.076	-0.619	-0.718
PCK2	-1.119	-0.56	-0.443
PCOLCE	-0.386	-0.492	-0.379
PEG10	-0.748	-0.387	-0.592
PGM2	-0.758	-0.424	-0.421
PHTF1	-0.705	-0.623	-0.425
PIGQ	-1.246	-0.672	-0.433
PIMREG	-0.386	-0.598	-0.508
PKMYT1	-1.041	-0.699	-0.689
POLA1	-0.805	-1.014	-0.716
POLA2	-0.672	-0.677	-0.542
POLD1	-1.782	-1.316	-0.911
POLD3	-0.614	-0.579	-0.498
POMGNT1	-0.945	-0.649	-0.428
PREB	-0.772	-0.465	-0.433
PSAT1	-0.58	-0.436	-0.454
PUS7	-1.007	-0.921	-0.984
PYCR1	-1.09	-0.485	-0.803
RABAC1	-0.877	-0.402	-0.464
RAI14	-0.533	-0.934	-0.408
RECQL4	-1.003	-0.814	-0.407
RFC5	-0.609	-0.432	-0.421
RIC8A	-0.656	-0.431	-0.396
RIMS3	-0.617	-0.621	-0.794
RRM2	-1.08	-0.944	-1.023
RRP7A	-1.275	-0.407	-0.67
SAPCD2	-0.539	-0.56	-0.491
SERTAD4	-0.986	-0.541	-0.614
SLBP	-0.547	-0.484	-0.508
SLC1A5	-0.849	-0.541	-0.547
SLC25A10	-1.526	-0.755	-0.798
SLC6A6	-0.794	-0.772	-0.481
SPC24	-1.072	-0.576	-0.518
TALDO1	-0.826	-0.888	-0.703
TCF3	-0.624	-0.455	-0.398
TEX15	-0.482	-0.964	-0.506
THOC6	-1.2	-0.595	-0.394
TIMELESS	-1.277	-0.997	-0.728
TK1	-0.636	-0.842	-0.556
TLNRD1	-0.798	-0.684	-0.498
TMEFF1	-0.45	-0.418	-0.483
TOP2A	-0.445	-1.071	-0.756
TPGS2	-0.581	-0.579	-0.518
TRAF7	-0.818	-0.639	-0.423
TSPAN6	-0.44	-0.721	-0.521
TTF2	-0.518	-0.634	-0.438
TUBA1B	-0.462	-0.491	-0.53
TUBB4B	-0.787	-0.58	-0.507
UHRF1	-0.834	-0.554	-0.86
UNG	-0.444	-0.485	-0.476
UQCRC1	-0.703	-0.594	-0.513
VARS	-0.74	-0.587	-0.416
VOPP1	-0.846	-0.473	-0.442
WDR34	-0.709	-0.437	-0.582
WDR46	-1.363	-0.992	-0.643
WDR54	-1.05	-0.543	-0.71

### Sheet: Supp_Table_2
Supplementary Table 2: Genes with an alternative splicing event shared by all 3 neuroblastoma cell lines (SK-N-BE(2)C, IMR32, Kelly), p<0.05, dPSI>0.05.
A3SS (32)	A5SS (108)	Casette Exon (101)	Composite event (62)	Intron Retention (182)
RUFY3	HECTD1	FNBP4	CEP44	PSMB4
GUK1	SRSF5	TRNAU1AP	BIRC5	HNRNPH1
CD46	CCDC90B	DDX42	MORF4L2	SRSF2
PIH1D1	ALG8	MED23	SMARCD1	NAP1L1
BRD9	CFL2	SMPD4	PARPBP	HAND2-AS1
ACTR1A	HNRNPK	GPBP1	TMX2	P4HB
PNISR	BAG6	VEZT	TMPO	STOML2
PCMTD1	SUPT4H1	MAP2	MPZL1	RFC4
HNRNPK	CYREN	TCERG1	EML5	PRPF4B
CALU	TMCO1	OS9	PAPOLA	ILF2
MTA1	RPL6	CGGBP1	NSMF	GAS5
TTC17	CDK1	ACLY	ANAPC11	PIH1D1
PPP1R7	ASAH1	GANAB	DGUOK	RPN2
CLASP1	FAM200B	ABI2	TUSC3	MCM7
ZNF638	PKM	PUF60	FAM49B	TBRG4
ATP6V0A1	HNRNPH1	HAGH	DHX30	TOP2B
WTAP	CKS1B	TRIM33	LETMD1	GOLIM4
GGA1	HNRNPU	NCOR1	SRSF10	NOL11
SUPT20H	VTI1B	ZNHIT3	DNM1L	NOP56
PTPRS	RUFY3	HNRNPDL	ACIN1	TMX2
B4GALT3	YTHDF3	DHX9	MATR3	SNHG1
LRBA	ROMO1	UBN1	CNBP	BAX
BUB3	NOP56	PRPF3	EEF1D	ZWINT
BCCIP	TLE1	HNRNPD	SNRPN	DDX23
PCID2	CEP170	NASP	HMGN1	PRPF3
CHD3	RSPRY1	CIAO2A	FDPS	EIF4G1
THOC2	CLASP2	CHCHD3	METTL26	GART
PHF14	DCUN1D5	SNHG1	HAND2-AS1	TARS1
RNF216	CALU	COPS7A	TFDP1	TOP2A
NPM1	TFG	CDC45	TTC3	SETDB1
STAG3L4	MBD4	DST	TCF3	IMPDH2
SREK1	POPDC3	SLC6A2	SLC25A39	IMPDH1
	PPP4C	ENAH	MTHFD2	ABCF3
	TMEM106C	G3BP2	HNRNPH1	NONO
	SPECC1L	NREP	DLG1	NELFE
	CSNK1A1	PARL	ARMC6	KIAA0100
	OSGEP	AP1AR	FLAD1	LUC7L3
	FGD5-AS1	MRPL22	SEC31A	APEX1
	SULF2	CSNK1A1	MRPL55	UNC5B
	NNT	EIF6	DAXX	EIF6
	DDX17	TRMT1	MXRA7	PDCD11
	HERC1	HNRNPA1	PRRC2C	RPS2
	NT5C2	CDC25A	DCAF16	PYCR1
	PAIP1	GGCT	ENTR1	AAAS
	FNTA	DAP3	STARD4	DVL1
	MRPL24	ZC3H18	MYCBP2	MRPL9
	RNF220	HMGCR	SKA2	CDC42SE1
	PCM1	MELK	PI4KB	OGA
	ANLN	TPP2	PABPC4	ATRAID
	MCM8	PITPNB	TASOR2	MCM4
	NETO2	ISCU	RPAIN	INPPL1
	GGA1	VAPA	BIRC6	MLX
	FASTKD2	PCBP4	SENP6	DDX5
	RB1CC1	GOLGA4	TCAF1	IPO9
	MAPKAPK5	MTMR3	EBPL	PYCR2
	MADD	EMC10	YKT6	NSUN2
	FBXW8	AKR1A1	APP	SEC24C
	ATP5MF	NADK	TXNL4A	OCIAD1
	CENPW	MAIP1	DCX	SDR39U1
	CNOT4	MIAT	TUG1	DUS1L
	ALG3	YDJC	SNHG5	MAT2A
	MORC2	TBC1D7	PCBP2	AUP1
	EML5	PUM2		KDM5C
	GOSR2	KAT5		ATP8B2
	SLC39A6	EPN1		GTF3C2
	SGSM2	CPSF6		AKR1A1
	U2AF2	NAP1L4		ISCU
	UBAP2L	GDAP1L1		DCTN1
	C5orf22	OSBPL9		EEF1D
	GALNT11	BAG6		TSEN54
	PHYH	CDK5		USF1
	GNL3	EHMT2		SLC25A3
	UNC45A	MTX3		ANTKMT
	DHX40	SPNS1		SMARCC2
	HNRNPC	MBNL2		TUFM
	PCMT1	GUSB		UBAC1
	CPSF7	BPTF		TUG1
	LDB1	AAAS		FKBP10
	IRF2BP2	MED24		SKIV2L
	NAP1L1	MYL6		PRRC2A
	TLE3	STX16		DGCR8
	SSNA1	APLP2		SLC25A39
	USF1	PGF		FBXW5
	MAPK8IP3	CPNE1		CDCA5
	IARS1	SOCS4		PRPF39
	ANAPC7	ACTR3B		USP21
	HELLS	TMUB2		RPAIN
	RNF40	LAS1L		PSMC3IP
	RNF126	CUTC		SPAG5
	PARK7	KIF1A		ABCD4
	TMEM181	CENPX		NASP
	LENG8	THYN1		NFATC2IP
	SLC11A2	TMEM179B		RECQL
	SREK1	PPIP5K2		THYN1
	GDAP1	TOP3B		LARS1
	BDH1	KIF3A		FLOT1
	NDUFAF7	PTPN13		ABCB6
	PSMC3IP	FLNC		FIBP
	MTCH1	SGSM3		SSNA1
	FAAP100	ZNF384		TMEM179B
	YDJC	EXO1		PAXX
	FBXL15			METTL3
	GGPS1			HGS
	POLR3H			AFDN
	MLF1			YDJC
	SUPT7L			TMEM43
	NT5C			SGSM3
	PCNT			EIF2B4
				FDPS
				RBBP7
				TCERG1
				TIAL1
				TTC37
				SAT2
				TRMT1
				CALCOCO1
				EWSR1
				CDK16
				AMPD2
				KNSTRN
				PMPCA
				HMGN1
				NDUFAF4
				CDK5RAP3
				ENTR1
				RBM39
				TSC1
				TSR1
				TASOR2
				REX1BD
				PKDCC
				MRPS12
				RAB24
				SRPK1
				TIMELESS
				INTS3
				CCNL2
				PSMD6
				TUBG2
				RPS27A
				PTBP2
				EMC9
				MAP2
				TOR2A
				GOLGA3
				ZRANB2
				NAT9
				MRPL55
				FAM32A
				ACTR5
				RUFY3
				DENND4B
				ZFC3H1
				ADCY6
				ACADVL
				MVD
				RPS6KB1
				TAF6
				UTP6
				GTPBP2
				GBA2
				LBHD1
				TAF10
				SUN1
				UQCRH
				PAN2
				DONSON
				ULK3
				PLCG1
				CENPJ
				CPSF6
				TSPAN31
				DTX3
				E4F1
				DST
				ANKZF1
				QTRT1
				IKBKB
				NOP2
				RFNG
				GANAB
				TMEM94
