## Supplementary File 2 for "Glutamine addiction is targetable via altering splicing of nutrient sensors and epitranscriptome regulators"

### Sheet: Description
Sheet	Name in Manuscript	Description
Cell lines	Supplementary File 2	Details of cell lines used in this study.
Primers	Supplementary File 2	A list of primers used in this study.
Antibodies	Supplementary File 2	A list of antbodies used in this study with dilutions.
siRNA	Supplementary File 2	A list of siRNA sequences used in this study.

### Sheet: Cell lines
Cell Lines
Name	Cell Type	RRID	Source	Parent	Type	Stage	Media	MYCN status
Kelly	Neuroblastoma	CVCL_2092	DSMZ	-	N	IV	RPMI	A; HSR
LAN-1		CVCL_1827	DSMZ	-	N	IV	RPMI	A; HSR
IMR32		CVCL_0346	DSMZ	-	N	Unknown	DMEM	A; DM
SK-N-BE(2)-C		CVCL_0529	DSMZ	SK-N-BE(2)	I	IV	DMEM	A; HSR
NGP		CVCL_2141	DSMZ	-	N	Unknown	DMEM	A; HSR
LAN-5		CVCL_0389	DSMZ	-	N	Unknown	RPMI	A
LAN-6		CVCL_1363	DSMZ	-	N	IV	DMEM	NA; SC
NBL-S		CVCL_2136	DSMZ	-	S	III	DMEM	NA; SC
SK-N-AS		CVCL_1700	Sigma	-	S	IV	DMEM	NA; SC
SH-SY5Y		CVCL_0019	Dr. Carmel McConville, University of Birmingham	SK-N-SH	N	IV	DMEM	NA; SC
Gimen		CVCL_1232		-	S>N	IV	RPMI	NA; SC
CHP-212		CVCL_1125	Dr. Robert Ross, Fordham University	-	I	Unknown	DMEM	A; DM
SHEP		CVCL_0524		SK-N-SH	S	IV	DMEM	NA; SC
SH-IN		CVCL_W974		SK-N-SH	I	IV	DMEM	NA; SC
SHEP-21N		CVCL_9812	Prof. Manfred Schwab, German Cancer Research Centre	SHEP→SHEP-SF	-	-	RPMI	Conditional expression based on the presence of TET
RPE-1	hTERT immortalised retinal pigment epithelial cells	CVCL_4388	ATCC	RPE-340	-	-	DMEM	NA; SC
NF-TERT	hTERT pBabe retro puro immortalised fibroblasts	Cell lines made in house	Prof. Grant Stewart, University of Birmingham	?	-	-	DMEM	NA; SC
NF-730				?	-	-	DMEM	NA; SC
	Source, DSMZ; Deutsche Sammlung von Mikroorganismen und Zellkulturen, ATCC; American Type Culture Collection
	Cell Type: N; Neuroblastic, S; Substrate-adherent, I; Intermediate
	Media, Both DMEM and RPMI media is supplmented with 10% FBS (Life technologies), 2mM L-glutamine, 100 U/mL penicillin, 0.1 mg/mL
	streptomycin, and 1% (v/v) non-essential amino acids, except SHEP-Tet21N which uses tetracycline-free FBS (Life
	technologies) instead
	MYCN status: A; MYCN-amplified, NA; MYCN-unamplified, HSR; Homogeneous Staining Region, DM; Double Minute, SC; Single Copy
	ALK amplification: A; ALK-amplified, NA; ALK-unamplified, blank; unknown.
	?- Unknown

### Sheet: Primers
Primers (genome build GRCh37/hg19, GRCh38/hg38, GRCm38/mm10)
End-point
Gene	Forward Primer	Reverse Primer	Splicing	Species
HNRNPA1	CAGTGGGGATGGCTATAATGG	ATTTCCTCCCTTCATGGGTC	CE (Exon 8)	Homo sapien
HNRNPC	GCAGAGCCAAAAGTGAACC	CCGTTGAAAGTCATAGTCCAAGT	A5SS (EXON 5)	Homo sapien
SRPK1	ACAAGCAAGAAGAATCAGAGAGTC	GACATCACAGTCATTAGCATTATG	INTRON RETENTION INTRON 10	Homo sapien
ZRANB2	CCAACCCCTACGGAACAC	ACTTGAACGGGAACCAGAAT	INTRON RETENTION INTRON 10	Homo sapien
TIMELESS	AGGAGCTGCTGGCAACAGTG	CCACCAGGTCACGAAGGAAA	INTRON RETENTION INTRON 12	Homo sapien
PAXX	GGAGCACCTGCTTCACGCCG	GGTGATGTCCTCAGCCGCACTC	INTRON RETENTION INTRON 2	Homo sapien
TOP2A	CTTATCCTGACTGAGGGAGA	TTCAATGAATCTTCATCTTCATAG	INTRON RETENTION INTRON 12	Homo sapien
DONSON	ACCCTGCAGCATGTTTTAATGA	TTGCACACCCATCTCTTCCA	CE (EXON 5/6)	Homo sapien
QTRT1	CAGGCCACCA TGAAGGG	GCCAATTCATGAAGCCGTG	INTRON RETENTION INTRON 1	Homo sapien
NOP2	GTGCTCACCTCCAGAAGGA	GAATTGGAAAATTTCTTGAACTTG	INTRON RETENTION INTRON 14	Homo sapien
HNRNPH1	ATGGGAGGCATGGGCTT	CTCCGTAACCCCCACTCAG	INTRON RETENTION INTRON 11	Homo sapien
PRPF3	AGAGTTCGAAATTTGAGCAACC	TCATCCCACTTTATCCGATG	INTRON RETENTION INTRON 13	Homo sapien
PAPOLA	GCCATTTCTCCACCACCA	CAGTTTTATTGAATTCTTGATAACAGG	CE (EXON 20/21)	Homo sapien
HNRNPD	ATGTTTATAGGAGGCCTTAGCTGG	GGCTCTTTTGTTTTCATGGCT	INTRON RETENTION INTRON 3	Homo sapien
YTHDF3	GAGTCTGTCCGCCATTGTG	TTATTTCCTTGCCCTTTAGGTCT	A5SS (EXON 1)	Homo sapien
KAT5	GAGCGGCTGGACCTAAAGAA	GTTGCTGGTGAAACCACCTC	CE (EXON 4)	Homo sapien
RT-qPCR
Gene	Forward Primer	Reverse Primer	Splicing	Species
PKM1	ctatcctctggaggctgtgc	GAGGCTCGCACAAGTTCTTC	total RNA	Homo sapien
PKM2	ATCGTCCTCACCAAGTCTGG	GAAGATGCCACGGTACAGGT	total RNA	Homo sapien
MLX	AGCAAAGCCATCGTTCTACA	GGCACTGGCCTCTTCACAG	INTRON RETENTION OF INTRON 5	Homo sapien
MLX	AGCAAAGCCATCGTTCTACA	TCCTCCTGCTTTTTCTTCTCC	total RNA	Homo sapien
CAD	CCTGCGAGTCAGCACAAAG	AGCCCACACAGTTCTCATCC	total RNA	Homo sapien
SLC1A5	TGCCTTTGGGACCTCTTCC	ATGAAACGGCTGATGTGCTT	total RNA	Homo sapien
GOT1	AGCTGTGCTTCTCGTCTTGC	GCGCTAAGAAATCAGCTCCA	total RNA	Homo sapien
GOT2	ACCCTCCTTCTTGAGGTTGG	TCTGAACACCCCAGATTTGC	total RNA	Homo sapien
GLS2	CCTGCGGCATGTATGACTTC	AGGCACATCATTCCCATGAC	total RNA	Homo sapien
GLS1 (both isoforms)	tgttggaaaagagccgagt	tgctccagcatttaccata	total RNA	Homo sapien
GLS1(KGA isoform)	GGGGTGGGACGGTATAGGT	TGTCCAAAGTGCAGTGCTTC	total RNA	Homo sapien
GLS1(GAC isoform)	CCTCGAAGAGAAGGTGGTGA	TGTCCTCATTTGACTCAGGTGA	total RNA	Homo sapien
METTL3	GAGATAGAGAGCCTTCTGAACCAA	GGATTGTTCCTTGGCTGTTG	total RNA	Homo sapien
METTL3	CATTCGGACAGGCCGTA	CCACAGATAACAGATTACCTTATGAAA	INTRON RETENTION OF INTRON 8	Homo sapien
METTL3	GGGTCTGGATTGTGATGTGATC	CACCCAACATGAATAACTGATACCA	INTRON RETENTION OF INTRON 9	Homo sapien
NSUN2	AGTTGCGGAATGTGCTGC	CAAACTCTTCACCGCTGTTATTTC	total RNA	Homo sapien
NSUN2	AGTTGCGGAATGTGCTGC	ATTCAGCCCTGTGTCAGTCAA	INTRON RETENTION OF INTRON 15	Homo sapien
TBP	GCCCGAAACGCCGAATAT	CCGTGGTTCGTGGCTCTCT	total RNA	Homo sapien
HRPT	TGGTGAAAAGGACCCCACGA	GTCTATAGGCTCATAGTGCAAA	total RNA	Homo sapien
MYCN	CCTCAGTACCTCCGGAGAGGA	TTCTCCACAGTGACCACGTCG	total RNA	Homo sapien
PRPF39	TGGTGACCTCAAACAAAATGAAGA	GAATCCTGTTCTTTCAGGAGTGT	total RNA	Homo sapien
PRPF3	AGAGTTCGAAATTTGAGCAACC	TCATCCCACTTTATCCGATG	total RNA	Homo sapien
PLK2	ATAACTCAGCAACCCAGCAAAC	AGACATCCCCGAAGAACCC	total RNA	Homo sapien
TP53	GCCCAACAACACCAGCTCCT	CCTGGGCATCCTTGAGTTCC	total RNA	Homo sapien
SREK1	TGATAGAGATGGGAAGGAGAAGTTG	CTTTGCTCACACTTGAATCTGGT	total RNA	Homo sapien
CDKN1A	TGGAGACTCTCAGGGTCGAAA	CGGCGTTTGGAGTGGTAGAA	total RNA	Homo sapien
TNFRSF10B	AGCAGAGCCAACAGGTGTCA	GGGATCACCTTCATTTGCTG	total RNA	Homo sapien
DUSP4	TACTCGGCGGTCATCGTCTA	TGCCAGGGCCTTGGTTTTAG	total RNA	Homo sapien
MCM2	CAGTTAGTGGCAGAGCAGGTGA	TGCAGAGAGGTTGTGGATGTTG	total RNA	Homo sapien
EZH2	AGTGTGACCCTGACCTCTGT	AGATGGTGCCAGCAATAGAT	total RNA	Homo sapien
MCM4	GCCACCTCTCGTAAACGGAAA	GCACGCAGTGCTTCTTCAAA	total RNA	Homo sapien
CAT	TGAACGTGCTGAATGAGGAA	AGTCAGGGTGGACCTCAGTG	total RNA	Homo sapien
DONSON	CAGGACTTCCTCCAACCCTC	GTGTCTTCACATTCACACTCCG	total RNA	Homo sapien
TK1	CAATGAGCTGCATTAACCT	GTGTCTTTGGCATACTTGAT	total RNA	Homo sapien
H2AFX	GGCCTCCAGTTCCCAGTG	TCTCAGCGGTGAGGTACTCC	total RNA	Homo sapien
CDC45	TCAGCAAACACCTGCTCAAG	GTCACTGTGCCATGCTCCAT	total RNA	Homo sapien
RRM2	TAGAGGTGGTTCCTACAAGT	GGGTGACTGAAGTATGAACT	total RNA	Homo sapien
PKMYT1	CCAGAGTCCTTCTTCCAGCA	ATGGAACGCTTTACCGCATA	total RNA	Homo sapien
AURKB	GCTCTTAGGGCTCAAGGGAG	AGGGTGCCACACATTGTCTT	total RNA	Homo sapien
TIMELESS	GTTGCGCAAGCTAGGGGT	GACTCAAAGAAGCTGCTGCC	total RNA	Homo sapien
EEF2K	CTGTTCACAGGAGGCTACGG	CTCTGCTGCCTGGGTATACAA	total RNA	Homo sapien
GINS4	AAAATGTCGCCTTGAAGCAC	TTTCTTGTCGTTCTCTCACTCTCA	total RNA	Homo sapien
PUS7	GAAGGGAAGACACCACCAGTT	TGGCGTAAGTAGAAGGGGGT	total RNA	Homo sapien
LLGL1	CTTTGCCGACACATTCCTTC	CATAGGCGAACACAGAGCCT	total RNA	Homo sapien
POLD1	TCATCACCAAGGAGCTGACC	AGTACTGCGTGTCAATGGGC	total RNA	Homo sapien
CUL7	CTCCTACCTGAGGGGCACTT	ACTGCAGTCGCCTCTGTGA	total RNA	Homo sapien
ACADVL	CTGATCCAGGAGAAGCTGGC	GATGCGAAGATCTCGGAGCA	total RNA	Homo sapien
FGFR4	CTGACCAAGCCAGCACTGT	CTTCATCACCTCCATCTCCG	total RNA	Homo sapien
Hnrnpa1	CAGTGGGGATGGCTATAATGG	CATAGCCTCTGCTTCCTCCAG	CE+ exon 8	Mus musculus
Hnrnpa1	CAGTGGGGATGGCTATAATGG	CCACCTCCAAAATTGCTTCCAT	CE- exon 8	Mus musculus
Srpk1	ACAAGCAAGAAGAATCAGAGAGTC	GGAATTTGACTCTTCAAGTTTCTC	total RNA	Mus musculus
Srpk1	ACAAGCAAGAAGAATCAGAGAGTC	CAAGTGTGCCATCAAGTCACTG	INTRON RETENTION INTRON 10	Mus musculus
Hnrnpc	GATGTACGGGTCAGTACCAGAA	CCGTTGAAAGTCATAGTCCAAGT	C2	Mus musculus
Hnrnpc	GCAGAGCCAAAAGTGAACC	TCAAATGAGGAACCGTACATCTC	total RNA	Mus musculus
METTL3	AAGGATTCAACCAGGGCCT	TGCACATTGTGTGGTCGTC	total RNA	Mus musculus
METTL3	CGGGTGGATGAAATCATCT	ACTGTTTACACAACCACAGCCT	INTRON RETENTION OF INTRON 8	Mus musculus
METTL3	GGGAAATCCTCAAGGATTCAA	AATGGAGACTGACAGGAGTATTGAG	INTRON RETENTION OF INTRON 9	Mus musculus
Tbp	TTCGTGCAAGAAATGCTGAA	CAGTTGTCCGTGGCTCTCTT	total RNA	Mus musculus
Mlx	AGCAAAGCCATCGTTCTACA	TCCTCCTGCTTTTTCTTCTCC	total RNA	Mus musculus
Mlx	GCTCAACCCTTCTCTTGGCT	TCCTCCTGCTTTTTCTTCTCC	INTRON RETENTION INTRON 5	Mus musculus
Gls(KGA)	GATCCTCGGAGAGAAGGAGG	GAGGGCAGACACATCTCCAG	total RNA	Mus musculus
Gls(GAC)	TTGATCCTCGGAGAGAAGGAG	TCGTCACTTGACTCAGGTGACA	total RNA	Mus musculus

### Sheet: Antibodies
Antibodies
Antibody	Supplier	Catalogue no.	dilution
ADMA	Cell Signaling Technology	13522	western 1:1000
CAD	ABClonal	A8344	western 1:1000
Cleaved caspase 3	Cell Signaling Technology	9664	western 1:500
Cleaved PARP	Abcam	Ab32064	western 1:1000
E2F1	Santa Cruz	SC-251	western 1:500
GLS (KGA/GAC)	Protein Tech	12855-1-AP	western 1:5000
HNRNPA1	Cell Signaling Technology	8443	western 1:1000
HNRNPA1B	Gifted by Professor Vande Velde (Universite de Montreal, Canada)	-	western 1:1000
METTL3	Cell Signaling Technology	86132	western 1:1000
MLX	Cell Signaling Technology	85570	western 1:750
MYCN	Santa Cruz	SC-53993	western 1:500
MYCN	Cell Signaling Technology	51705	western 1:2000
PKM1	Cell Signaling Technology	7067	western 1:1000
PKM2	Cell Signaling Technology	4053	western 1:1000
PRMT5	Cell Signaling Technology	79998	western 1:1000
Puromycin	Sigma	ZMS1016	western 1:500
PUS7	Abcam	Ab289857	western 1:1000
QTRT1	Protein Tech	12349-1-AP	western 1:1000
RBM39	Protein Tech	21339-1-AP	western 1:1000
SDMA	Cell Signaling Technology	1322	western 1:1000
ASCT2(SLC1A5)	Protein Tech	20350-1-AP	western 1:3000
SRPK1	Abcam	Ab131160	western 1:1000
β-Actin-HRP	Sigma	A3854	1:20000
γH2AX	Cell Signaling Technology	9718	western 1:1000; IFM 1:200
YTHDF3	Santa Cruz	sc-377119	1:1000

### Sheet: siRNA
short interfering RNA
Gene	siRNA sequence
MYCN-1	5’-CCCGGACGA AGAUGACUUCUAdTdT-3′
MYCN-2	5’-GAACCCAGACCUCGAGUUUdTdT-3′
NEG	5′-UGGUUUACAUGUUUUCUGAdTdT-3′.
METTL3	Predesigned sasi_hs01_00044325, Merck
YTHDF3	5'-UACGGCAUAUUCGCUUAGAAAdTdT-3′
